# Human skeletal muscle ageing atlas

**DOI:** 10.1101/2022.05.24.493094

**Authors:** Veronika R. Kedlian, Yaning Wang, Tianliang Liu, Xiaoping Chen, Liam Bolt, Zhuojian Shen, Eirini S. Fasouli, Elena Prigmore, Vitalii Kleshchevnikov, Tong Li, John E Lawrence, Ni Huang, Qin Guo, Lu Yang, Krzysztof Polański, Monika Dabrowska, Catherine Tudor, Xiaobo Li, Omer Bayraktar, Minal Patel, Kerstin B. Meyer, Natsuhiko Kumasaka, Krishnaa T. Mahbubani, Andy Peng Xiang, Kourosh Saeb-Parsy, Sarah A Teichmann, Hongbo Zhang

**Affiliations:** Wellcome Sanger Institute, Wellcome Genome Campus, Hinxton, Cambridge CB10 1SA, UK; Key Laboratory for Stem Cells and Tissue Engineering, Ministry of Education, Zhongshan School of Medicine, Sun Yat-sen University, Guangzhou, China; Advanced Medical Technology Center, The First Affiliated Hospital, Zhongshan School of Medicine, Sun Yat-sen University, Guangzhou, China; Department of Thoracic Surgery, Guangdong Provincial Key Laboratory of Malignant Tumor Epigenetics and Gene Regulation, Sun Yat-sen Memorial Hospital of Sun Yat-sen University, Guangzhou, China; Core Facilities for Medical Science, Sun Yat-sen University, Guangzhou, China; Department of Surgery, University of Cambridge, NIHR Cambridge Biomedical Research Centre, Cambridge Biorepository for Translational Medicine, Cambridge, UK; Cavendish Laboratory, University of Cambridge, JJ Thomson Ave, Cambridge CB3 0HE, UK

**Keywords:** Skeletal muscle, Ageing, MuSC, Myofiber, Single-cell RNA sequencing, Single-nucleus RNA sequencing

## Abstract

Skeletal muscle ageing increases the incidence of age-associated frailty and sarcopenia in the elderly worldwide, leading to increased morbidity and mortality. However, our understanding of the cellular and molecular mechanisms of muscle ageing is still far from complete. Here, we generate a single-cell and single-nucleus transcriptomic atlas of skeletal muscle ageing from 15 donors across the adult human lifespan, accompanied by myofiber typing using imaging. Our atlas reveals ageing mechanisms acting across different compartments of the muscle, including muscle stem cells (MuSCs), myofibers and the muscle microenvironment. Firstly, we uncover two mechanisms driving MuSC ageing, namely a decrease in ribosome biogenesis and an increase in inflammation. Secondly, we identify a set of nuclei populations explaining the preferential degeneration of the fast-twitch myofibers and suggest two mechanisms acting to compensate for their loss. Importantly, we identify a neuromuscular junction accessory population, which helps myofiber to compensate for aged-related denervation. Thirdly, we reveal multiple microenvironment cell types contributing to the inflammatory milieu of ageing muscle by producing cytokines and chemokines to attract immune cells. Finally, we provide a comparable mouse muscle ageing atlas and further investigate conserved and specific ageing hallmarks across species. In summary, we present a comprehensive human skeletal muscle ageing resource by combining different data modalities, which significantly expands our understanding of muscle biology and ageing.
