## Supplementary Table 2 for "Human skeletal muscle ageing atlas"

### Sheet: MuSC_marker_genes
CD54+MuSCs_names	CD54+MuSCs_pvals	CD54+MuSCs_pvals_adj	CD54+MuSCs_logfoldchanges	MYOG+MuSCs_names	MYOG+MuSCs_pvals	MYOG+MuSCs_pvals_adj	MYOG+MuSCs_logfoldchanges	Main-MuSCs_names	Main-MuSCs_pvals	Main-MuSCs_pvals_adj	Main-MuSCs_logfoldchanges	TNFRSF12A+MuSCs_names	TNFRSF12A+MuSCs_pvals	TNFRSF12A+MuSCs_pvals_adj	TNFRSF12A+MuSCs_logfoldchanges
IRF1	2.62243e-294	4.99284e-290	3.27731	TMSB4X	1.44797e-23	4.59465e-20	5.08626	TSC22D3	0	0	1.02857	MT2A	6.70499e-147	1.27656e-142	2.21358
NFKBIA	1.45037e-267	1.38068e-263	2.16937	PKM	9.17301e-16	1.09153e-12	3.93052	DDIT4	1.85746e-302	1.263e-299	1.08756	TNFRSF12A	8.19375e-141	7.80004e-137	3.24065
IER3	8.7522e-230	5.55444e-226	2.83029	GAPDH	9.55962e-17	1.51671e-13	2.16311	TSC22D1	1.42695e-142	2.71677e-140	0.632061	NAMPT	5.32979e-137	3.38246e-133	2.32656
SOD2	1.42698e-210	6.79208e-207	2.50621	ACTB	1.18494e-15	1.32706e-12	2.03304	MYF6	8.22155e-118	1.15948e-115	0.876829	DDX21	5.7872e-133	2.75456e-129	2.2145
IER2	2.73822e-175	1.04266e-171	2.05742	TPM2	9.90259e-12	4.32164e-09	4.81854	ANG	6.98716e-116	9.43464e-114	1.02682	MT1A	4.11011e-131	1.56505e-127	2.75453
PPP1R15A	3.07025e-170	9.74242e-167	1.73493	TUBA1B	1.67877e-12	9.40063e-10	2.9743	NUPR1	1.69131e-105	2.00006e-103	0.529237	NNMT	3.58917e-98	9.76203e-95	1.29555
NFKBIZ	2.01399e-157	5.47776e-154	2.41714	CKB	1.25299e-10	4.1852e-08	8.01517	ABCA8	1.86979e-102	2.11899e-100	0.572267	SOD2	1.65647e-94	3.9422e-91	1.99738
JUNB	1.99853e-147	4.75625e-144	1.77775	TMSB10	1.19086e-11	5.03839e-09	2.3746	ADIRF	4.80721e-95	4.89435e-93	0.66901	MT1M	2.27742e-84	4.81775e-81	2.06546
TNFAIP2	2.21587e-139	4.68754e-136	2.82176	S100A10	5.2246e-11	2.07232e-08	2.60777	CIRBP	1.10136e-90	1.02788e-88	0.31131	NOP16	9.80197e-79	1.8662e-75	2.42213
ZFP36	3.20479e-134	6.10159e-131	1.82557	S100A2	6.44452e-10	1.80437e-07	7.83665	MT-CO3	1.85221e-86	1.67925e-84	0.26925	RAN	1.91102e-78	3.03199e-75	1.36992
EGR1	7.66079e-119	1.32594e-115	1.51421	PFN1	6.7873e-11	2.48776e-08	2.57237	NDRG2	2.56105e-84	2.24699e-82	0.522821	S100A11	2.09449e-74	3.06747e-71	1.3827
CXCL2	2.27097e-112	3.60309e-109	3.30937	TNNT2	8.57724e-10	2.33289e-07	8.31553	SEPP1	1.30276e-83	1.13257e-81	0.446526	YBX3	7.31695e-74	9.95053e-71	1.19966
PNRC1	5.39717e-105	7.90437e-102	1.24488	TNNI1	1.90035e-09	4.52259e-07	8.48343	CXCL14	3.21461e-83	2.74453e-81	0.534498	UGCG	1.36144e-72	1.72803e-69	1.78201
FOSB	5.14563e-101	6.99769e-98	1.473	TUBA1C	1.54142e-09	3.81131e-07	4.14884	ARL6IP5	7.82416e-81	6.42087e-79	0.513817	C11orf96	1.79966e-70	2.14148e-67	2.11551
ATF3	3.20577e-91	4.06898e-88	1.50475	ACTC1	3.72099e-09	8.33459e-07	7.68992	MT-ND3	3.36381e-80	2.73691e-78	0.275863	IFITM3	5.27494e-68	5.90762e-65	0.958208
TNFAIP3	8.05119e-87	9.58041e-84	3.18332	MYOG	5.98045e-09	1.23763e-06	8.65394	SPRY1	7.17673e-79	5.69324e-77	0.527693	HNRNPAB	2.00404e-65	2.00815e-62	1.86075
FOS	1.32855e-85	1.40524e-82	1.33441	DES	3.00377e-09	6.89021e-07	3.48606	ALDH1A1	5.0382e-73	3.64724e-71	0.443029	EIF4A1	1.79318e-65	1.89669e-62	1.24113
BTG2	9.39843e-87	1.05257e-83	1.3916	CCND1	1.04498e-08	2.05106e-06	5.8667	MALAT1	3.62411e-70	2.49998e-68	0.207524	CYCS	1.00826e-62	9.59815e-60	1.42687
IL32	6.5e-84	6.51334e-81	2.08759	S100A16	7.40438e-09	1.4997e-06	3.42867	TRDN	9.12228e-70	6.24745e-68	0.588872	RUNX1	1.51635e-59	1.37475e-56	2.55182
DNAJB1	3.23732e-80	3.08177e-77	1.12059	ACTA1	3.74924e-08	6.93027e-06	4.42565	LAPTM4A	6.01583e-65	3.80516e-63	0.332804	PNO1	1.01683e-56	8.79971e-54	2.32534
JUN	1.04778e-76	9.49935e-74	1.15828	CLDN5	9.11034e-08	1.46993e-05	4.09986	CDKN2C	6.76615e-65	4.26558e-63	0.782922	SLC39A14	4.6628e-55	3.69896e-52	2.60932
TNFAIP6	2.08391e-73	1.80343e-70	2.48916	MYL6B	7.3675e-08	1.24133e-05	3.23265	MT-CYB	2.67226e-64	1.65724e-62	0.236929	NPTX2	2.15408e-55	1.78311e-52	1.99863
DNAJA1	5.2658e-71	4.35893e-68	1.23647	YBX1	4.33741e-08	7.71775e-06	1.8263	FXYD6	2.90838e-64	1.792e-62	0.644128	LDHA	1.37674e-54	1.04847e-51	1.24536
CXCL1	6.61482e-66	5.24748e-63	3.33323	PRELID1	1.33097e-07	2.09424e-05	2.67343	KCNQ1OT1	7.94683e-63	4.80316e-61	0.5832	DDX5	8.80029e-54	6.44418e-51	0.958839
ICAM1	1.5806e-62	1.20372e-59	2.85485	BIN1	2.4396e-07	3.68632e-05	4.38927	CHST7	1.42809e-62	8.57711e-61	0.607179	FNDC4	1.28729e-52	9.07733e-50	2.03856
CXCL3	2.74922e-59	1.93861e-56	3.20477	CAV1	1.73045e-07	2.65693e-05	2.69838	MYF5	2.65979e-61	1.56779e-59	0.462196	EIF3J	2.53575e-52	1.72422e-49	1.44705
HSP90AA1	7.99493e-60	5.85444e-57	0.929524	CALM1	3.32856e-07	4.72929e-05	2.43737	RHOB	1.18441e-60	6.896e-59	0.380455	ETS2	7.56263e-52	4.965e-49	2.0454
BAG3	2.42656e-58	1.64997e-55	1.29015	EMP3	5.92699e-07	7.76774e-05	2.92083	SESN1	1.94171e-60	1.12366e-58	0.697063	SAT1	1.00532e-50	6.17429e-48	1.15878
NFKB2	1.78555e-53	1.13317e-50	2.15325	DYNLL1	5.64836e-07	7.468e-05	1.99965	FBXO32	1.13916e-57	6.25028e-56	0.613952	MEDAG	9.79969e-50	5.65383e-47	2.21608
HLA-E	1.27197e-53	8.35072e-51	0.944078	S100A6	1.18975e-06	0.000147047	1.42843	YPEL3	4.37639e-56	2.3604e-54	0.524268	TUBA1C	5.29988e-48	2.96778e-45	2.09452
HSPH1	1.64825e-52	1.01229e-49	1.12258	NES	3.83901e-06	0.000429947	6.71843	PLEKHH2	1.13777e-55	6.10198e-54	0.878142	MIR4435-2HG	6.69416e-47	3.4446e-44	2.85848
CCNL1	6.69551e-52	3.98362e-49	0.989593	EIF5A	2.97408e-06	0.000341105	2.31308	GNG11	1.82278e-54	9.50789e-53	0.579381	MAT2A	1.14439e-47	6.22513e-45	1.31128
CCL2	1.18031e-51	6.6094e-49	1.82045	TUBB	3.67549e-06	0.000414069	2.0654	NGFRAP1	2.52233e-54	1.30852e-52	0.405312	SLC25A5	4.6001e-47	2.43281e-44	1.13927
SOCS3	7.80453e-52	4.50274e-49	1.2421	LMO7	7.64914e-06	0.000766484	5.61914	IGFBP5	2.67068e-54	1.38171e-52	0.321534	CD44	1.16372e-46	5.83056e-44	1.4871
MAFF	8.8117e-47	4.79331e-44	1.1401	RP1-302G2.5	9.65505e-06	0.000919112	5.81983	KANK1	2.21245e-51	1.07183e-49	0.472562	RBM8A	2.13643e-46	1.04296e-43	1.05926
XBP1	1.58917e-46	8.4045e-44	1.0426	ANXA2	6.16917e-06	0.000645356	1.88091	FAM13C	8.69534e-51	4.12844e-49	0.755461	ELL2	3.63251e-46	1.72898e-43	1.35395
HSP90AB1	2.40507e-45	1.23757e-42	0.5671	ENO1	8.82877e-06	0.000862005	2.06648	MEG3	2.89341e-50	1.3436e-48	0.279436	EIF5A	1.59459e-45	7.22842e-43	1.36594
CSRNP1	2.1603e-43	1.08237e-40	1.13278	TUBA1A	9.43193e-06	0.000906942	2.07564	ASB2	6.68254e-48	2.95195e-46	0.847688	HNRNPDL	1.51266e-45	7.02427e-43	0.897796
KLF10	3.6604e-41	1.78693e-38	1.11902	HN1	2.19302e-05	0.0017996	3.848	TXNIP	3.638e-47	1.58137e-45	0.340312	NME1	3.38761e-44	1.47061e-41	1.57297
HSPA1B	2.47676e-40	1.17888e-37	0.809271	SHD	2.95376e-05	0.002353	7.10227	PIK3R1	3.81797e-47	1.65205e-45	0.441935	ENO1	3.39864e-44	1.47061e-41	1.16389
HSPD1	5.81365e-39	2.69966e-36	0.870083	SSR3	2.23355e-05	0.00181729	2.14975	ANAPC16	3.95062e-47	1.70558e-45	0.361264	VIMP	3.58528e-44	1.51689e-41	1.21172
NFKBIE	1.38952e-38	6.29884e-36	2.04466	ACTG1	2.20031e-05	0.0017996	1.19107	MT-ND2	1.9307e-46	8.13242e-45	0.212105	HNRNPF	2.35054e-43	9.7287e-41	1.12911
HSPA8	1.4618e-38	6.47236e-36	0.788848	TUBB6	3.30979e-05	0.00253072	2.97292	S100A4	1.97828e-45	8.13486e-44	0.355558	TIMP1	4.76055e-43	1.92843e-40	1.06044
NAMPT	9.66617e-38	4.1826e-35	1.05097	SEPW1	3.10096e-05	0.00242959	2.15815	ANKRD65	4.94336e-45	2.02401e-43	0.675131	MYC	1.06763e-42	4.23469e-40	1.21303
BIRC3	5.30745e-37	2.24552e-34	1.70779	LGALS1	3.68077e-05	0.00273743	1.32593	EID1	8.67902e-45	3.50828e-43	0.293928	FOSL1	2.89521e-41	1.08082e-38	4.40753
KLF2	3.17646e-36	1.31471e-33	1.00197	CAPG	6.60043e-05	0.00445623	7.73837	MT-ND4	4.15822e-44	1.64591e-42	0.182072	MIR22HG	5.66161e-42	2.19982e-39	1.71736
FILIP1L	1.44034e-35	5.83461e-33	1.22567	TUBB4B	4.64963e-05	0.00334054	2.16322	RPL34	9.21934e-44	3.61167e-42	0.128291	IFITM2	8.33404e-42	3.17344e-39	0.847775
TIFA	1.14624e-34	4.5465e-32	1.58877	TNNC1	7.67548e-05	0.00500457	7.37421	TCEAL8	5.40705e-43	2.08813e-41	0.409403	S100A16	6.44398e-41	2.35937e-38	1.49082
MAP3K8	2.0831e-34	8.09392e-32	1.83687	PSME2	6.10861e-05	0.00416853	2.29219	KIAA0408	6.27358e-43	2.39845e-41	0.723243	ZNF593	6.41767e-40	2.22157e-37	1.46671
GADD45B	1.85017e-33	7.04508e-31	1.02882	CRACR2B	8.24068e-05	0.00528264	9.42401	PPDPF	7.55906e-43	2.87834e-41	0.338201	ARID5A	1.30731e-38	4.44463e-36	2.30085
SQSTM1	2.90525e-33	1.08457e-30	0.708399	SLC9A3R2	8.19546e-05	0.00527845	5.83093	PLEKHF1	5.66551e-41	2.07834e-39	0.646277	CCT2	2.74012e-38	9.15247e-36	1.17999
REL	4.44563e-33	1.6277e-30	1.52139	ADGRG1	9.29312e-05	0.00578208	10.6955	SIX1	7.29021e-41	2.65897e-39	0.463139	GNL3	5.29344e-38	1.73762e-35	1.35972
CTD-3252C9.4	5.93426e-33	2.13174e-30	0.992761	AP1B1	8.08092e-05	0.00523308	3.03308	MAL	1.58211e-40	5.72656e-39	0.492919	WDR43	1.05138e-37	3.39274e-35	1.41142
HSPA1A	3.76259e-31	1.32659e-28	0.710088	THY1	0.000108665	0.0064251	5.12672	BMP4	1.66364e-40	5.99889e-39	0.551938	NCL	1.23785e-37	3.9279e-35	0.94719
MCL1	9.00063e-29	3.11569e-26	0.752265	FAM178B	0.000113486	0.00660085	5.38055	SPATS2L	2.41044e-40	8.61021e-39	0.342881	CTGF	2.16879e-37	6.76911e-35	1.82317
HSPA5	1.13265e-27	3.85082e-25	0.912216	MDK	0.000104418	0.00624683	3.68609	CA3	1.68682e-39	5.91444e-38	0.704783	SRPRB	5.32797e-37	1.63612e-34	1.66003
SERTAD1	3.51614e-27	1.17445e-24	0.797362	S100A11	7.89245e-05	0.00512848	1.5558	APOC1	2.95851e-39	1.02787e-37	0.296812	CASP4	6.40342e-37	1.93515e-34	1.75025
JUND	1.99824e-26	6.5594e-24	0.910587	VAMP5	9.94354e-05	0.0060873	1.72285	NHLRC3	6.52041e-39	2.22477e-37	0.843867	PFDN2	7.15687e-37	2.12906e-34	1.17705
LDLR	5.83012e-26	1.88135e-23	1.10856	SH3BGRL3	0.000109215	0.00643762	2.1434	GAS1	7.3669e-39	2.5091e-37	0.402983	TRIB1	3.92365e-36	1.08264e-33	1.66406
TYMP	1.6899e-25	5.36235e-23	1.01372	MYOD1	0.000121763	0.00702497	3.25409	ATP5G2	3.07378e-38	1.0249e-36	0.246459	ETF1	3.48404e-36	9.90039e-34	1.36075
DDX5	8.66725e-25	2.70518e-22	0.566873	ANXA11	0.000130408	0.00738942	2.72681	PDK4	5.54376e-38	1.83243e-36	0.397492	RBM3	3.65939e-36	1.02457e-33	0.978066
NNMT	1.07768e-24	3.30934e-22	0.581259	DCN	0.000180936	0.00975874	4.03036	TSPAN15	1.57131e-37	5.09644e-36	0.678813	SRM	9.68839e-36	2.6351e-33	1.50917
NR4A1	1.67614e-24	5.06541e-22	0.737255	LMNA	0.000182223	0.00980043	1.58317	HMGB2	5.19162e-37	1.66965e-35	0.436805	SFPQ	1.04202e-35	2.79422e-33	1.0209
DUSP1	2.19668e-24	6.53478e-22	0.714532	CTD-2545M3.8	0.000276805	0.0139052	7.52959	HTRA3	1.15062e-36	3.65112e-35	0.391998	PLSCR1	2.05251e-35	5.42746e-33	1.53232
HSPE1	2.83291e-24	8.29781e-22	0.642138	EFHD2	0.000297326	0.0146653	4.47175	NFIA	1.35804e-36	4.29498e-35	0.301196	CLCF1	5.08012e-35	1.28961e-32	2.53738
ARL5B	4.91911e-24	1.41902e-21	1.32514	PDLIM7	0.000301957	0.0148164	3.68175	PSMD5-AS1	3.58381e-36	1.12409e-34	0.761356	GPATCH4	2.89525e-35	7.55106e-33	1.68611
MYC	1.19047e-23	3.38288e-21	0.811216	AHNAK2	0.000341833	0.0163934	3.98447	VAMP2	4.29662e-35	1.30885e-33	0.27487	NXT1	3.28911e-35	8.46235e-33	1.39213
CSF3	4.87647e-23	1.36534e-20	2.02784	TXN	0.000288233	0.0142908	1.63275	SPARC	6.38658e-35	1.93621e-33	0.319348	CFL1	1.10867e-34	2.77737e-32	0.788887
PIM3	6.06211e-23	1.6727e-20	1.03886	CD24	0.000383222	0.0179709	6.17579	C10orf10	6.83606e-35	2.0659e-33	0.485906	PDE4D	1.43113e-34	3.5386e-32	1.48719
RSRP1	1.60706e-22	4.37097e-20	0.724085	LRRC17	0.000355911	0.0169405	3.35436	RORC	7.12356e-34	2.09622e-32	1.52396	GADD45B	1.73095e-34	4.22507e-32	1.17712
C11orf96	1.71316e-22	4.59392e-20	1.07512	BCKDK	0.000384693	0.0179955	2.64628	LPL	1.34674e-33	3.91458e-32	0.434284	XBP1	2.41373e-34	5.8171e-32	1.01476
BCL3	2.34018e-22	6.18814e-20	1.342	SLC29A1	0.000396375	0.0184513	2.68364	ATPIF1	4.1543e-33	1.19297e-31	0.385035	KIAA0040	7.01088e-34	1.6685e-31	1.4752
CDKN1A	2.8095e-21	7.3274e-19	0.736665	CFD	0.000390103	0.0182039	2.34587	SIRT2	5.944e-33	1.70434e-31	0.366322	NOP58	7.26721e-34	1.70815e-31	1.24681
DNAJB4	2.76506e-18	7.11405e-16	0.672623	APOD	0.000456242	0.020531	2.87803	ADH5	1.49512e-32	4.22339e-31	0.398195	GTPBP4	5.05347e-33	1.15919e-30	1.545
PPP1R15B	3.15616e-18	8.01202e-16	1.12789	TTN	0.000515686	0.0224672	4.6426	C10orf54	2.04784e-32	5.73366e-31	0.468465	ATG101	7.55832e-33	1.69298e-30	1.43122
CLK1	5.24071e-18	1.31287e-15	0.587397	CLIC1	0.000433942	0.0198125	1.56824	NOSIP	3.29768e-32	9.12565e-31	0.382103	SNRPB	6.50577e-33	1.47456e-30	0.995615
CHORDC1	5.73589e-18	1.41825e-15	0.799356	LDHA	0.000479913	0.0213483	1.5426	CIR1	3.75279e-32	1.037e-30	0.394332	UAP1	1.49259e-32	3.30435e-30	1.71562
UBB	1.13848e-17	2.77891e-15	0.437107	CCT2	0.000528137	0.0227517	1.67183	ZIC1	5.48172e-32	1.50601e-30	0.37729	ATP1B3	8.8357e-32	1.9336e-29	1.29727
WTAP	2.34734e-17	5.65708e-15	0.685329	KIAA0101	0.000652991	0.0266216	6.13628	HOXA10	6.20581e-32	1.70248e-30	1.13094	SRGAP1	2.14665e-31	4.54112e-29	2.17455
IER5	4.02604e-17	9.58147e-15	0.856775	SCRIB	0.000660643	0.026876	4.0595	BEX4	1.28413e-29	3.27729e-28	0.340339	IL6ST	1.22772e-31	2.6562e-29	1.12059
ZFAND2A	5.42263e-17	1.27459e-14	0.84771	TEAD4	0.000751745	0.0295955	5.19266	RPA2	2.19569e-29	5.559e-28	0.377053	FABP5	4.86767e-31	1.01841e-28	1.56816
PNRC2	7.20925e-17	1.67386e-14	0.684897	ENO3	0.000772492	0.0302623	5.00126	SOCS1	2.411e-29	6.08793e-28	0.518722	PA2G4	4.97146e-31	1.02882e-28	0.893169
KLF4	8.78804e-17	2.01585e-14	0.750881	TPM3	0.000734416	0.0292496	2.27872	NDN	1.3068e-28	3.21344e-27	0.355064	THBS1	2.56192e-30	5.08087e-28	2.27505
ZC3H12A	1.14697e-16	2.56909e-14	1.17278	CAV3	0.000839776	0.0321249	4.23673	CFL2	3.93897e-28	9.44509e-27	0.332043	LRRFIP1	2.31932e-30	4.64817e-28	1.37702
UBC	4.02527e-16	8.9113e-14	0.445878	GPC1	0.000780715	0.0304591	2.58098	RP11-693J15.5	5.61222e-28	1.34067e-26	0.548014	NIP7	3.35686e-30	6.52155e-28	1.73012
BTG3	6.75515e-16	1.47829e-13	0.684365	LINC00152	0.000785042	0.0305653	2.81603	PAX7	6.83783e-28	1.6314e-26	0.288934	PSMB3	2.90764e-30	5.70708e-28	1.06631
EEF1A1	3.75355e-15	8.12088e-13	0.171455	OCIAD2	0.000920436	0.0341602	5.32528	GPX3	1.41225e-27	3.32771e-26	0.272925	GEM	4.47665e-30	8.60918e-28	1.75613
TPT1	6.23169e-15	1.33309e-12	0.223497	WDR1	0.000873389	0.0329929	2.2059	CXCR4	1.7701e-27	4.14525e-26	0.371932	NOP56	4.83829e-30	9.21162e-28	1.17565
MRPL18	1.18351e-14	2.50365e-12	0.690038	CD74	0.000967103	0.035521	4.62917	DAD1	1.99866e-27	4.66902e-26	0.293555	HIF1A	6.10702e-30	1.1512e-27	1.17313
RSRC2	1.32793e-14	2.77829e-12	0.516495	CCDC28B	0.00116067	0.0408044	4.32164	MARCKS	2.33011e-27	5.40354e-26	0.451783	TOMM40	6.8841e-30	1.28496e-27	1.51622
CEBPD	2.29682e-14	4.74266e-12	0.420377	CST6	0.00120924	0.0417835	9.49055	CLU	7.36475e-27	1.68328e-25	0.269297	CSF1	1.21663e-29	2.20604e-27	1.81077
DDIT3	2.31665e-14	4.74266e-12	0.657031	NUDT14	0.00111798	0.0396663	2.28828	APCDD1	9.58101e-27	2.17417e-25	0.629468	MTHFD2	9.85153e-30	1.821e-27	1.07688
STAT3	2.40359e-14	4.8683e-12	0.525329	NUCB2	0.00122513	0.0420275	2.28068	CITED2	3.04923e-26	6.82189e-25	0.334232	RHEB	1.10011e-29	2.01393e-27	0.972197
KDM6B	2.90041e-14	5.81273e-12	1.01704	SH3GL1	0.0012563	0.0427909	2.55225	SNHG7	5.04341e-26	1.11265e-24	0.27113	TUBA1B	1.4989e-29	2.69222e-27	0.936559
YBX3	3.00361e-14	5.95685e-12	0.433191	RPS2	0.00120759	0.0417835	0.46332	ITM2B	6.72343e-26	1.47644e-24	0.20181	TCEB1	2.11854e-29	3.76961e-27	1.00832
GEM	4.65176e-14	9.1304e-12	1.04783	MAP2K3	0.00149955	0.0498252	2.66131	MTUS1	1.24045e-25	2.69907e-24	0.422317	CCT6A	2.64731e-29	4.66687e-27	1.08262
CD83	8.07039e-14	1.55204e-11	2.21722	VASH2	0.00174603	0.0554968	5.16208	ATF6B	4.12855e-25	8.83186e-24	0.486691	AGFG1	3.82508e-29	6.68126e-27	1.2896
SRSF3	7.37142e-14	1.43209e-11	0.407018	ASS1	0.00153682	0.0506219	1.78927	FXYD1	4.36109e-25	9.30838e-24	0.281374	TNFRSF1A	5.24291e-29	9.07452e-27	1.10519
NCOA7	8.75088e-14	1.66608e-11	0.849582	AXL	0.00177677	0.0560066	2.34565	THEMIS2	9.69712e-25	2.04456e-23	0.442198	PHC2	1.38299e-28	2.35095e-26	1.78868
PLEKHA4	1.31144e-13	2.47212e-11	0.914301	RAN	0.0016726	0.0537915	1.29132	OARD1	1.34886e-24	2.83141e-23	0.495621	POMP	1.3669e-28	2.34454e-26	0.903286

### Sheet: human MuSC GO enrichment
Celltype	GO_type	GO_item	Name	Pvalue	Counts	GO_item_cluster
main MuSC	GO Biological Processes	GO:0006119	oxidative phosphorylation	-7.658	6/110	Cluster1
main MuSC	GO Biological Processes	GO:0006119	oxidative phosphorylation	-7.658	6/110	Cluster1
main MuSC	GO Molecular Functions	GO:0015453	oxidoreduction-driven active transmembrane transporter activity	-6.977	5/72	Cluster1
main MuSC	GO Biological Processes	GO:0009060	aerobic respiration	-6.837	6/151	Cluster1
main MuSC	GO Biological Processes	GO:0019646	aerobic electron transport chain	-6.801	5/78	Cluster1
main MuSC	GO Cellular Components	GO:0098800	inner mitochondrial membrane protein complex	-6.77	6/155	Cluster1
main MuSC	GO Biological Processes	GO:0042775	mitochondrial ATP synthesis coupled electron transport	-6.665	5/83	Cluster2
main MuSC	GO Cellular Components	GO:0098798	mitochondrial protein-containing complex	-6.527	7/281	Cluster2
main MuSC	GO Cellular Components	GO:0098803	respiratory chain complex	-6.465	5/91	Cluster2
main MuSC	GO Cellular Components	GO:0005746	mitochondrial respirasome	-6.394	5/94	Cluster2
main MuSC	GO Biological Processes	GO:0045333	cellular respiration	-6.387	6/180	Cluster2
main MuSC	GO Cellular Components	GO:0070469	respirasome	-6.239	5/101	Cluster2
main MuSC	GO Cellular Components	GO:0031305	integral component of mitochondrial inner membrane	-4.007	3/56	Cluster3
main MuSC	GO Cellular Components	GO:0031304	intrinsic component of mitochondrial inner membrane	-3.984	3/57	Cluster3
main MuSC	GO Cellular Components	GO:0032592	integral component of mitochondrial membrane	-3.425	3/88	Cluster3
main MuSC	GO Cellular Components	GO:0098573	intrinsic component of mitochondrial membrane	-3.397	3/90	Cluster3
main MuSC	GO Cellular Components	GO:0031301	integral component of organelle membrane	-2.505	4/381	Cluster3
main MuSC	GO Cellular Components	GO:0031300	intrinsic component of organelle membrane	-2.388	4/411	Cluster3
main MuSC	GO Biological Processes	GO:0072593	reactive oxygen species metabolic process	-3.288	3/98	Cluster4
main MuSC	GO Molecular Functions	GO:0005543	phospholipid binding	-3.068	5/467	Cluster5
main MuSC	GO Biological Processes	GO:0051668	localization within membrane	-2.879	5/515	Cluster5
main MuSC	GO Molecular Functions	GO:0008289	lipid binding	-2.807	6/795	Cluster5
main MuSC	GO Biological Processes	GO:0019216	regulation of lipid metabolic process	-2.687	4/339	Cluster5
main MuSC	GO Biological Processes	GO:0046890	regulation of lipid biosynthetic process	-2.564	3/175	Cluster5
main MuSC	GO Biological Processes	GO:0072657	protein localization to membrane	-2.276	4/442	Cluster5
main MuSC	GO Biological Processes	GO:0071901	negative regulation of protein serine/threonine kinase activity	-3.012	3/122	Cluster6
main MuSC	GO Biological Processes	GO:0031400	negative regulation of protein modification process	-2.864	5/519	Cluster6
main MuSC	GO Biological Processes	GO:0046578	regulation of Ras protein signal transduction	-2.483	3/187	Cluster6
main MuSC	GO Biological Processes	GO:0006469	negative regulation of protein kinase activity	-2.325	3/213	Cluster6
main MuSC	GO Biological Processes	GO:0045936	negative regulation of phosphate metabolic process	-2.283	4/440	Cluster6
main MuSC	GO Biological Processes	GO:0010563	negative regulation of phosphorus metabolic process	-2.28	4/441	Cluster6
main MuSC	GO Biological Processes	GO:0033673	negative regulation of kinase activity	-2.202	3/236	Cluster6
main MuSC	GO Biological Processes	GO:0043086	negative regulation of catalytic activity	-2.097	5/786	Cluster6
main MuSC	GO Biological Processes	GO:0051348	negative regulation of transferase activity	-2.042	3/270	Cluster6
main MuSC	GO Biological Processes	GO:0006979	response to oxidative stress	-2.572	4/365	Cluster7
main MuSC	GO Biological Processes	GO:0031331	positive regulation of cellular catabolic process	-2.287	4/439	Cluster8
main MuSC	GO Cellular Components	GO:0005774	vacuolar membrane	-2.252	4/449	Cluster8
main MuSC	GO Biological Processes	GO:0009896	positive regulation of catabolic process	-2.082	4/503	Cluster8
TNF+ MuSC	GO Biological Processes	GO:0042254	ribosome biogenesis	-21.462	23/293	Cluster1
TNF+ MuSC	GO Biological Processes	GO:0022613	ribonucleoprotein complex biogenesis	-18.595	24/444	Cluster1
TNF+ MuSC	GO Biological Processes	GO:0006364	rRNA processing	-17.217	18/218	Cluster1
TNF+ MuSC	GO Biological Processes	GO:0016072	rRNA metabolic process	-16.834	18/229	Cluster1
TNF+ MuSC	GO Cellular Components	GO:0030684	preribosome	-16.612	13/78	Cluster1
TNF+ MuSC	GO Biological Processes	GO:0034470	ncRNA processing	-14.044	19/384	Cluster1
TNF+ MuSC	GO Biological Processes	GO:0034660	ncRNA metabolic process	-13.536	20/470	Cluster1
TNF+ MuSC	GO Cellular Components	GO:1990904	ribonucleoprotein complex	-10.912	21/733	Cluster1
TNF+ MuSC	GO Cellular Components	GO:0032040	small-subunit processome	-7.706	6/39	Cluster1
TNF+ MuSC	GO Biological Processes	GO:0030490	maturation of SSU-rRNA	-5.541	5/50	Cluster1
TNF+ MuSC	GO Molecular Functions	GO:0030515	snoRNA binding	-10.053	7/32	Cluster2
TNF+ MuSC	GO Cellular Components	GO:0001650	fibrillar center	-7.867	9/140	Cluster2
TNF+ MuSC	GO Cellular Components	GO:0031428	box C/D RNP complex	-5.531	3/7	Cluster2
TNF+ MuSC	GO Cellular Components	GO:0005732	sno(s)RNA-containing ribonucleoprotein complex	-5.033	4/30	Cluster2
TNF+ MuSC	GO Cellular Components	GO:0015030	Cajal body	-2.278	3/79	Cluster2
TNF+ MuSC	GO Biological Processes	GO:0042273	ribosomal large subunit biogenesis	-8.942	8/72	Cluster3
TNF+ MuSC	GO Cellular Components	GO:0030687	preribosome, large subunit precursor	-7.299	5/23	Cluster3
TNF+ MuSC	GO Biological Processes	GO:0042255	ribosome assembly	-3.772	4/62	Cluster3
TNF+ MuSC	GO Molecular Functions	GO:0019843	rRNA binding	-3.667	4/66	Cluster3
TNF+ MuSC	GO Biological Processes	GO:0000027	ribosomal large subunit assembly	-3.637	3/27	Cluster3
TNF+ MuSC	GO Biological Processes	GO:0034097	response to cytokine	-5.551	15/799	Cluster4
TNF+ MuSC	GO Biological Processes	GO:0071345	cellular response to cytokine stimulus	-4.803	13/703	Cluster4
TNF+ MuSC	GO Biological Processes	GO:1990830	cellular response to leukemia inhibitory factor	-2.998	4/99	Cluster4
TNF+ MuSC	GO Biological Processes	GO:1990823	response to leukemia inhibitory factor	-2.981	4/100	Cluster4
TNF+ MuSC	GO Biological Processes	GO:0061448	connective tissue development	-5.359	8/208	Cluster5
TNF+ MuSC	GO Biological Processes	GO:0051216	cartilage development	-5.17	7/157	Cluster5
TNF+ MuSC	GO Biological Processes	GO:0002062	chondrocyte differentiation	-3.521	4/72	Cluster5
TNF+ MuSC	GO Biological Processes	GO:0045880	positive regulation of smoothened signaling pathway	-3.262	3/36	Cluster5
TNF+ MuSC	GO Biological Processes	GO:0001501	skeletal system development	-2.771	8/495	Cluster5
TNF+ MuSC	GO Biological Processes	GO:0008589	regulation of smoothened signaling pathway	-2.233	3/82	Cluster5
TNF+ MuSC	GO Molecular Functions	GO:0061631	ubiquitin conjugating enzyme activity	-4.709	4/36	Cluster6
TNF+ MuSC	GO Molecular Functions	GO:0061650	ubiquitin-like protein conjugating enzyme activity	-4.569	4/39	Cluster6
TNF+ MuSC	GO Biological Processes	GO:0070936	protein K48-linked ubiquitination	-3.772	4/62	Cluster6
TNF+ MuSC	GO Biological Processes	GO:0000209	protein polyubiquitination	-2.473	5/225	Cluster6
TNF+ MuSC	GO Biological Processes	GO:1903322	positive regulation of protein modification by small protein conjugation or removal	-2.448	4/140	Cluster6
TNF+ MuSC	GO Biological Processes	GO:1903320	regulation of protein modification by small protein conjugation or removal	-2.31	5/246	Cluster6
TNF+ MuSC	GO Biological Processes	GO:0010942	positive regulation of cell death	-4.079	11/604	Cluster7
TNF+ MuSC	GO Biological Processes	GO:0043065	positive regulation of apoptotic process	-3.215	9/529	Cluster7
TNF+ MuSC	GO Biological Processes	GO:0043068	positive regulation of programmed cell death	-3.134	9/543	Cluster7
TNF+ MuSC	GO Biological Processes	GO:0034654	nucleobase-containing compound biosynthetic process	-4.051	12/718	Cluster8
TNF+ MuSC	GO Biological Processes	GO:0018130	heterocycle biosynthetic process	-3.666	12/790	Cluster8
TNF+ MuSC	GO Biological Processes	GO:0019438	aromatic compound biosynthetic process	-3.621	12/799	Cluster8
TNF+ MuSC	GO Biological Processes	GO:0009123	nucleoside monophosphate metabolic process	-2.293	3/78	Cluster8
TNF+ MuSC	GO Biological Processes	GO:0055086	nucleobase-containing small molecule metabolic process	-2.229	7/483	Cluster8
TNF+ MuSC	GO Biological Processes	GO:1901137	carbohydrate derivative biosynthetic process	-2.011	7/532	Cluster8
TNF+ MuSC	GO Biological Processes	GO:0009117	nucleotide metabolic process	-2.005	6/408	Cluster8
TNF+ MuSC	GO Biological Processes	GO:0006412	translation	-3.911	8/332	Cluster9
TNF+ MuSC	GO Biological Processes	GO:0006413	translational initiation	-3.745	4/63	Cluster9
TNF+ MuSC	GO Biological Processes	GO:0043043	peptide biosynthetic process	-3.68	8/359	Cluster9
TNF+ MuSC	GO Biological Processes	GO:0006417	regulation of translation	-3.627	9/464	Cluster9
TNF+ MuSC	GO Biological Processes	GO:0043604	amide biosynthetic process	-3.559	9/474	Cluster9
TNF+ MuSC	GO Molecular Functions	GO:0045182	translation regulator activity	-3.4	5/139	Cluster9
TNF+ MuSC	GO Molecular Functions	GO:0008135	translation factor activity, RNA binding	-3.266	4/84	Cluster9
TNF+ MuSC	GO Biological Processes	GO:0034248	regulation of cellular amide metabolic process	-3.226	9/527	Cluster9
TNF+ MuSC	GO Molecular Functions	GO:0090079	translation regulator activity, nucleic acid binding	-2.857	4/108	Cluster9
TNF+ MuSC	GO Molecular Functions	GO:0003743	translation initiation factor activity	-2.818	3/51	Cluster9
TNF+ MuSC	GO Biological Processes	GO:1903115	regulation of actin filament-based movement	-3.126	3/40	Cluster10
TNF+ MuSC	GO Cellular Components	GO:0016324	apical plasma membrane	-2.95	7/358	Cluster10
TNF+ MuSC	GO Biological Processes	GO:0002011	morphogenesis of an epithelial sheet	-2.868	3/49	Cluster10
TNF+ MuSC	GO Biological Processes	GO:0010718	positive regulation of epithelial to mesenchymal transition	-2.77	3/53	Cluster10
TNF+ MuSC	GO Cellular Components	GO:0045177	apical part of cell	-2.535	7/424	Cluster10
TNF+ MuSC	GO Biological Processes	GO:0045446	endothelial cell differentiation	-2.309	3/77	Cluster10
TNF+ MuSC	GO Biological Processes	GO:0003158	endothelium development	-2.108	3/91	Cluster10
ICA+ MuSC	GO Biological Processes	GO:0032496	response to lipopolysaccharide	-8.862	7/318	Cluster1
ICA+ MuSC	GO Biological Processes	GO:0002237	response to molecule of bacterial origin	-8.67	7/339	Cluster1
ICA+ MuSC	GO Biological Processes	GO:0071222	cellular response to lipopolysaccharide	-8.409	6/200	Cluster1
ICA+ MuSC	GO Biological Processes	GO:0071219	cellular response to molecule of bacterial origin	-8.257	6/212	Cluster1
ICA+ MuSC	GO Biological Processes	GO:0071216	cellular response to biotic stimulus	-7.947	6/239	Cluster1
ICA+ MuSC	GO Biological Processes	GO:0006954	inflammatory response	-7.485	7/504	Cluster1
ICA+ MuSC	GO Biological Processes	GO:0034097	response to cytokine	-7.46	8/799	Cluster1
ICA+ MuSC	GO Biological Processes	GO:0019221	cytokine-mediated signaling pathway	-6.95	6/352	Cluster1
ICA+ MuSC	GO Molecular Functions	GO:0045236	CXCR chemokine receptor binding	-6.63	3/18	Cluster1
ICA+ MuSC	GO Biological Processes	GO:0071345	cellular response to cytokine stimulus	-6.503	7/703	Cluster1
ICA+ MuSC	GO Biological Processes	GO:0002753	cytoplasmic pattern recognition receptor signaling pathway	-6.128	3/26	Cluster2
ICA+ MuSC	GO Biological Processes	GO:0007249	I-kappaB kinase/NF-kappaB signaling	-5.13	3/55	Cluster2
ICA+ MuSC	GO Biological Processes	GO:0002221	pattern recognition receptor signaling pathway	-4.56	3/85	Cluster2
ICA+ MuSC	GO Biological Processes	GO:0002764	immune response-regulating signaling pathway	-4.038	4/351	Cluster2
ICA+ MuSC	GO Biological Processes	GO:0030522	intracellular receptor signaling pathway	-3.914	3/140	Cluster2
ICA+ MuSC	GO Biological Processes	GO:0051090	regulation of DNA-binding transcription factor activity	-3.62	4/451	Cluster2
ICA+ MuSC	GO Biological Processes	GO:0043433	negative regulation of DNA-binding transcription factor activity	-3.524	3/190	Cluster2
ICA+ MuSC	GO Biological Processes	GO:0043122	regulation of I-kappaB kinase/NF-kappaB signaling	-3.156	3/254	Cluster2
ICA+ MuSC	GO Biological Processes	GO:1903706	regulation of hemopoiesis	-5.327	5/371	Cluster3
ICA+ MuSC	GO Biological Processes	GO:0031347	regulation of defense response	-4.165	5/648	Cluster3
ICA+ MuSC	GO Biological Processes	GO:0050727	regulation of inflammatory response	-3.845	4/394	Cluster3
ICA+ MuSC	GO Biological Processes	GO:0045637	regulation of myeloid cell differentiation	-3.408	3/208	Cluster3
ICA+ MuSC	GO Biological Processes	GO:1902105	regulation of leukocyte differentiation	-3.02	3/283	Cluster3
ICA+ MuSC	GO Biological Processes	GO:0045596	negative regulation of cell differentiation	-2.938	4/685	Cluster3
ICA+ MuSC	GO Biological Processes	GO:0002683	negative regulation of immune system process	-2.516	3/425	Cluster3
ICA+ MuSC	GO Biological Processes	GO:0002520	immune system development	-4.057	5/683	Cluster4
ICA+ MuSC	GO Biological Processes	GO:0008285	negative regulation of cell population proliferation	-3.776	5/784	Cluster4
ICA+ MuSC	GO Biological Processes	GO:0048534	hematopoietic or lymphoid organ development	-3.04	4/643	Cluster4
ICA+ MuSC	GO Biological Processes	GO:0030097	hemopoiesis	-2.112	3/594	Cluster4
ICA+ MuSC	GO Biological Processes	GO:0002819	regulation of adaptive immune response	-3.537	3/188	Cluster5
ICA+ MuSC	GO Biological Processes	GO:0051249	regulation of lymphocyte activation	-3.348	4/532	Cluster5
ICA+ MuSC	GO Biological Processes	GO:0002694	regulation of leukocyte activation	-3.076	4/629	Cluster5
ICA+ MuSC	GO Biological Processes	GO:0050865	regulation of cell activation	-2.948	4/681	Cluster5
ICA+ MuSC	GO Biological Processes	GO:0050863	regulation of T cell activation	-2.784	3/342	Cluster5
ICA+ MuSC	GO Biological Processes	GO:1903037	regulation of leukocyte cell-cell adhesion	-2.777	3/344	Cluster5
ICA+ MuSC	GO Biological Processes	GO:0022407	regulation of cell-cell adhesion	-2.43	3/456	Cluster5
ICA+ MuSC	GO Biological Processes	GO:2001234	negative regulation of apoptotic signaling pathway	-3.298	3/227	Cluster6
ICA+ MuSC	GO Biological Processes	GO:0030335	positive regulation of cell migration	-3.264	4/560	Cluster6
ICA+ MuSC	GO Biological Processes	GO:2000147	positive regulation of cell motility	-3.196	4/584	Cluster6
ICA+ MuSC	GO Biological Processes	GO:0051272	positive regulation of cellular component movement	-3.163	4/596	Cluster6
ICA+ MuSC	GO Biological Processes	GO:0040017	positive regulation of locomotion	-3.155	4/599	Cluster6
ICA+ MuSC	GO Biological Processes	GO:2001233	regulation of apoptotic signaling pathway	-2.697	3/367	Cluster6
ICA+ MuSC	GO Biological Processes	GO:1901652	response to peptide	-2.491	3/434	Cluster6
ICA+ MuSC	GO Cellular Components	GO:0016607	nuclear speck	-2.56	3/410	Cluster7
ICA+ MuSC	GO Molecular Functions	GO:0001228	DNA-binding transcription activator activity, RNA polymerase II-specific	-2.415	3/462	Cluster8
ICA+ MuSC	GO Molecular Functions	GO:0001216	DNA-binding transcription activator activity	-2.404	3/466	Cluster8
ICA+ MuSC	GO Biological Processes	GO:0001775	cell activation	-2.031	3/636	Cluster8
MyG+ MuSC	GO Cellular Components	GO:0043292	contractile fiber	-21.482	25/238	Cluster1
MyG+ MuSC	GO Cellular Components	GO:0030016	myofibril	-19.382	23/228	Cluster1
MyG+ MuSC	GO Cellular Components	GO:0030017	sarcomere	-18.957	22/209	Cluster1
MyG+ MuSC	GO Biological Processes	GO:0007517	muscle organ development	-16.056	22/285	Cluster1
MyG+ MuSC	GO Biological Processes	GO:0061061	muscle structure development	-15.163	26/480	Cluster1
MyG+ MuSC	GO Biological Processes	GO:0014706	striated muscle tissue development	-14.876	21/287	Cluster1
MyG+ MuSC	GO Biological Processes	GO:0060537	muscle tissue development	-14.32	21/306	Cluster1
MyG+ MuSC	GO Biological Processes	GO:0003012	muscle system process	-13.958	20/281	Cluster1
MyG+ MuSC	GO Biological Processes	GO:0006936	muscle contraction	-13.4141	8/227	Cluster1
MyG+ MuSC	GO Biological Processes	GO:0055001	muscle cell development	-12.443	15/157	Cluster1
MyG+ MuSC	GO Biological Processes	GO:0042692	muscle cell differentiation	-11.367	17/259	Cluster1
MyG+ MuSC	GO Molecular Functions	GO:0003779	actin binding	-17.117	27/439	Cluster2
MyG+ MuSC	GO Cellular Components	GO:0015629	actin cytoskeleton	-15.791	27/496	Cluster2
MyG+ MuSC	GO Biological Processes	GO:0097435	supramolecular fiber organization	-12.472	24/522	Cluster2
MyG+ MuSC	GO Molecular Functions	GO:0051015	actin filament binding	-10.494	15/214	Cluster2
MyG+ MuSC	GO Biological Processes	GO:0032970	regulation of actin filament-based process	-10.347	19/392	Cluster2
MyG+ MuSC	GO Biological Processes	GO:0030029	actin filament-based process	-10.345	23/602	Cluster2
MyG+ MuSC	GO Biological Processes	GO:0007015	actin filament organization	-10.137	16/267	Cluster2
MyG+ MuSC	GO Biological Processes	GO:0051493	regulation of cytoskeleton organization	-9.842	21/525	Cluster2
MyG+ MuSC	GO Biological Processes	GO:0030036	actin cytoskeleton organization	-9.619	21/540	Cluster2
MyG+ MuSC	GO Biological Processes	GO:0032956	regulation of actin cytoskeleton organization	-8.41	16/351	Cluster2
MyG+ MuSC	GO Cellular Components	GO:0005865	striated muscle thin filament	-12.047	/8/21	Cluster3
MyG+ MuSC	GO Cellular Components	GO:0036379	myofilament	-11.332	/8/25	Cluster3
MyG+ MuSC	GO Cellular Components	GO:0005884	actin filament	-8.264	10/110	Cluster3
MyG+ MuSC	GO Cellular Components	GO:0005862	muscle thin filament tropomyosin	-5.88	/3/4	Cluster3
MyG+ MuSC	GO Cellular Components	GO:0042641	actomyosin	-4.782	6/77	Cluster3
MyG+ MuSC	GO Cellular Components	GO:0001725	stress fiber	-3.917	5/69	Cluster3
MyG+ MuSC	GO Cellular Components	GO:0097517	contractile actin filament bundle	-3.917	5/69	Cluster3
MyG+ MuSC	GO Cellular Components	GO:0032432	actin filament bundle	-3.665	5/78	Cluster3
MyG+ MuSC	GO Biological Processes	GO:0043462	regulation of ATP-dependent activity	-2.77	4/73	Cluster3
MyG+ MuSC	GO Cellular Components	GO:0099513	polymeric cytoskeletal fiber	-10.651	26/755	Cluster4
MyG+ MuSC	GO Cellular Components	GO:0005874	microtubule	-5.607	14/435	Cluster4
MyG+ MuSC	GO Biological Processes	GO:0000226	microtubule cytoskeleton organization	-3.505	12/521	Cluster4
MyG+ MuSC	GO Biological Processes	GO:0007017	microtubule-based process	-2.556	13/763	Cluster4
MyG+ MuSC	GO Molecular Functions	GO:0008307	structural constituent of muscle	-9.338	8/42	Cluster5
MyG+ MuSC	GO Biological Processes	GO:0033275	actin-myosin filament sliding	-7.721	/5/13	Cluster5
MyG+ MuSC	GO Biological Processes	GO:0070252	actin-mediated cell contraction	-5.133	6/67	Cluster5
MyG+ MuSC	GO Biological Processes	GO:0030049	muscle filament sliding	-4.28	/3/11	Cluster5
MyG+ MuSC	GO Biological Processes	GO:0030048	actin filament-based movement	-4.212	6/97	Cluster5
MyG+ MuSC	GO Cellular Components	GO:0016459	myosin complex	-3.202	4/56	Cluster5
MyG+ MuSC	GO Molecular Functions	GO:0005198	structural molecule activity	-8.986	23/707	Cluster6
MyG+ MuSC	GO Molecular Functions	GO:0005200	structural constituent of cytoskeleton	-6.191	8/103	Cluster6
MyG+ MuSC	GO Molecular Functions	GO:0005525	GTP binding	-3.462	10/379	Cluster6
MyG+ MuSC	GO Molecular Functions	GO:0019001	guanyl nucleotide binding	-3.271	10/401	Cluster6
MyG+ MuSC	GO Molecular Functions	GO:0032561	guanyl ribonucleotide binding	-3.271	10/401	Cluster6
MyG+ MuSC	GO Molecular Functions	GO:0003924	GTPase activity	-2.027	7/336	Cluster6
MyG+ MuSC	GO Biological Processes	GO:0090257	regulation of muscle system process	-8.555	14/250	Cluster7
MyG+ MuSC	GO Biological Processes	GO:0006937	regulation of muscle contraction	-7.48	11/170	Cluster7
MyG+ MuSC	GO Biological Processes	GO:0044057	regulation of system process	-6.205	17/573	Cluster7
MyG+ MuSC	GO Biological Processes	GO:0008016	regulation of heart contraction	-5.685	10/207	Cluster7
MyG+ MuSC	GO Biological Processes	GO:0006942	regulation of striated muscle contraction	-5.3	7/96	Cluster7
MyG+ MuSC	GO Biological Processes	GO:1903115	regulation of actin filament-based movement	-5.078	5/40	Cluster7
MyG+ MuSC	GO Biological Processes	GO:1903522	regulation of blood circulation	-4.871	10/256	Cluster7
MyG+ MuSC	GO Biological Processes	GO:0098901	regulation of cardiac muscle cell action potential	-4.39	4/28	Cluster7
MyG+ MuSC	GO Biological Processes	GO:0001765	membrane raft assembly	-4.28	3/11	Cluster7
MyG+ MuSC	GO Biological Processes	GO:0034763	negative regulation of transmembrane transport	-4.214	7/141	Cluster7
MyG+ MuSC	GO Biological Processes	GO:0010035	response to inorganic substance	-8.4	19/513	Cluster8
MyG+ MuSC	GO Biological Processes	GO:0051592	response to calcium ion	-8.231	11/144	Cluster8
MyG+ MuSC	GO Biological Processes	GO:0010038	response to metal ion	-7.546	15/351	Cluster8
MyG+ MuSC	GO Biological Processes	GO:0035306	positive regulation of dephosphorylation	-2.052	3/61	Cluster8
MyG+ MuSC	GO Cellular Components	GO:0031674	I band	-7.285	10/139	Cluster9
MyG+ MuSC	GO Biological Processes	GO:0055006	cardiac cell development	-6.363	7/67	Cluster9
MyG+ MuSC	GO Biological Processes	GO:0035051	cardiocyte differentiation	-5.826	8/115	Cluster9
MyG+ MuSC	GO Biological Processes	GO:0055007	cardiac muscle cell differentiation	-5.655	7/85	Cluster9
MyG+ MuSC	GO Cellular Components	GO:0030018	Z disc	-5.502	8/127	Cluster9
MyG+ MuSC	GO Biological Processes	GO:0055013	cardiac muscle cell development	-5.373	6/61	Cluster9
MyG+ MuSC	GO Biological Processes	GO:0055003	cardiac myofibril assembly	-5.192	4/18	Cluster9
MyG+ MuSC	GO Biological Processes	GO:0035995	detection of muscle stretch	-4.945	3/7	Cluster9
MyG+ MuSC	GO Biological Processes	GO:0035994	response to muscle stretch	-4.665	4/24	Cluster9
MyG+ MuSC	GO Biological Processes	GO:0033292	T-tubule organization	-4.569	3/9	Cluster9
MyG+ MuSC	GO Cellular Components	GO:0030055	cell-substrate junction	-7.208	16/428	Cluster10
MyG+ MuSC	GO Cellular Components	GO:0005925	focal adhesion	-6.55	15/419	Cluster10

### Sheet: ribosome biogenesis score
Celltype	Donor_ID	Age_bin	Enrichment_score
main MuSC	411C	young	0.0999765
main MuSC	464C	young	0.113066
main MuSC	470BR	young	0.0916626
main MuSC	583B	young	0.101859
main MuSC	591C	young	0.0870183
main MuSC	339C	aged	0.0752991
main MuSC	343B	aged	0.0975873
main MuSC	362C	aged	0.0776387
main MuSC	367C	aged	0.0914038
main MuSC	582C	aged	0.0560847
TNF+ MuSC	411C	young	0.191309
TNF+ MuSC	464C	young	0.23268
TNF+ MuSC	470BR	young	0.156966
TNF+ MuSC	583B	young	0.341316
TNF+ MuSC	591C	young	0.116283
TNF+ MuSC	339C	aged	0.0979764
TNF+ MuSC	343B	aged	0.141727
TNF+ MuSC	362C	aged	0.101521
TNF+ MuSC	367C	aged	0.1217
TNF+ MuSC	582C	aged	0.0989235
ICA+ MuSC	411C	young	0.100443
ICA+ MuSC	464C	young	0.134494
ICA+ MuSC	470BR	young	0.0825858
ICA+ MuSC	583B	young	0.0936102
ICA+ MuSC	591C	young	0.08511
ICA+ MuSC	339C	aged	0.0614979
ICA+ MuSC	343B	aged	0.10397
ICA+ MuSC	362C	aged	0.077306
ICA+ MuSC	367C	aged	0.0884613
ICA+ MuSC	582C	aged	0.0409149
MyG+ MuSC	464C	young	0.281592
MyG+ MuSC	470BR	young	0.0991231
MyG+ MuSC	583B	young	0.16761
MyG+ MuSC	591C	young	0.0522301
MyG+ MuSC	339C	aged	0.0840618
MyG+ MuSC	343B	aged	0.410309
MyG+ MuSC	362C	aged	0.105393
MyG+ MuSC	367C	aged	0.0805261
MyG+ MuSC	582C	aged	0.0679867
